# Characterizing physical interactions between male and female mosquitoes (Aedes aegypti) in relation to female receptivity and insemination outcomes using a hydrophobic fluorescent dye

**DOI:** 10.1101/2023.05.25.542180

**Authors:** Monica M. Cramer, Thomas M. Gabel, Laura B. Duvall

## Abstract

*Aedes aegypti*, the yellow fever mosquito, presents a major threat to human health across the globe as a vector of disease-causing pathogens. Females of this species generally mate only once. From this single mating event, the female stores sufficient sperm to fertilize the multiple clutches of eggs produced during her lifetime. Mating causes dramatic changes in the female’s behavior and physiology, including a lifetime suppression of her mating receptivity. Female rejection behaviors include male avoidance, abdominal twisting, wing-flicking, kicking, and not opening vaginal plates or extruding the ovipositor. Many of these events occur on a scale that is too miniscule or fast to see by eye, so high-resolution videography has been used to observe these behaviors instead. However, videography can be labor intensive, require specialized equipment, and often requires restrained animals. We used an efficient, low-cost method to record physical contact between males and females during attempted and successful mating, determined by recording spermathecal filling after dissection. A hydrophobic oil-based fluorescent dye can be applied to the abdominal tip of one animal and can be subsequently transferred to the genitalia of animals of the opposite sex when genital contact occurs. Our data indicate that male mosquitoes make high levels of contact with both receptive and unreceptive females and that males attempt to mate with more females than they successfully inseminate. Female mosquitoes with disrupted remating suppression mate with and produce offspring from multiple males, transferring dye to each. These data suggest that physical copulatory interactions occur independently of the female’s receptivity to mate and that many of these interactions represent unsuccessful mating attempts that do not result in insemination.
