## Supplemental Data Table for "Characterizing physical interactions between male and female mosquitoes (Aedes aegypti) in relation to female receptivity and insemination outcomes using a hydrophobic fluorescent dye"

### Sheet: Figure 1
Figure 1B Females summary data				Figure 1B Males Summary data
Cage number	% females inseminated	% of females uninseminated			% of males with dye	% of males with no dye
C6	100	0		C6	100	0
C11	100	0		C11	100	0
C7	90	10		C7	100	0
C4	80	20		C4	100	0
C13	80	20		C13	100	0
C12	70	30		C12	100	0
C5	70	30		C5	100	0
C1	60	40		C1	100	0
C8	60	40		C8	100	0
C10	60	40		C10	90	10
C2	60	40		C2	100	0
C9	50	50		C9	90	10
mean	73.3333	26.6667			98.3333	1.66667
Figure 1C
Cage number	% females inseminated	% females uninseminated
C1	100	0
C2	100	0
C3	100	0
C5	100	0
C6	100	0
C7	100	0
C8	100	0
C19	100	0
C4	95	5
C9	95	5
mean	99	1
stdev	2	2
n	9	9
Figure 1D
Cage number	Percent of males with dye transfer	% of males with no dye
C1	100	0
C2	100	0
C4	100	0
C5	100	0
C6	100	0
C7	100	0
C8	100	0
C9	100	0
C10	100	0
C11	100	0
C12	100	0
C13	100	0
C3	90	10
mean	99.2308	0
stdev	0	0
n	12	12

### Sheet: Figure 2
Figure 2A Summary data
Cage number	Dye transfer, insemination	Dye transfer, no insemination	No dye transfer, no insemination	Dead
C11	70	20	10	0
C12	60	20	20	0
C13	50	50	0	0
C4	50	50	0	0
C7	40	60	0	0
C5	40	50	10	0
C2	40	40	20	0
C9	30	70	0	0
C6	0	30	70	0
C14	0	20	80	0
mean	38	41	21	0
stdev	21.8174	17	28.0891	0
Figure 2B
	Transfer	No Transfer
C1	100	0
C8	100	0
C13	100	0
C14	100	0
C6	90	10
C3	80	20
C10	80	20
C11	80	20
C2	70	30
C9	60	40
C12	0	100
mean	78.1818	14
stdev	14.2984	14.2984
n	11	1

### Sheet: Figure 3
Figure 3B and 3D	Dye transfer from painted female to each male							mean	n	stdev
Cage number	Transfer (Male 1)	No Transfer (Male 1)	Transfer (Male 2)	No Transfer (Male 2)			NPYLR1-dye transfer to male 1	23.75	4	7.5
3 NPYLR1 -/-	30	70	74	26			mean NPYLR7 dye transfer to male 2	84.5	4	7.32575
2 NPYLR1 -/-	30	70	90	10
1 NPYLR1-/-	20	80	89	11
4 NPYLR1 -/-	15	85	85	15			WT transfer to male 1	18.3333	3	7.63763
6 ORL	25	75	94	6			WT transfer to male 2	89	3	5
5 ORL	20	80	89	11
7 ORL	10	90	84	16
Figure 3C and 3D	% of females producing offspring of each paternity group
Cage number	Male 1 only	Male 2 only	Mixed
3 NPYLR1 -/-	33	33	34
2 NPYLR1 -/-	0	50	50
1 NPYLR1-/-	0	20	80
4 NPYLR1 -/-	0	25	75
6 ORL	33	67	0
5 ORL	60	40	0
7 ORL	43	57	0

### Sheet: S Table 1 Passive transfer
For each experiment, 10 painted females were put into a cage for 10 hours. They were gently shaken in the cage, then removed. 10 unpainted females were housed in the same the cage and scored for dye after 20 hours transfer
Cage number	Number of females with dye transfer from cage
C1	0
C2	0
C3	0

### Sheet: S Table 2 Baseline mating rates
Baseline mating rates (associated with Figure 3B)
Cage number	Female genotype	% males with dye transfer	% females inseminated
7	npylr1-/-	40	0
8	npylr1-/-	30	22.22
9	npylr1-/-	40	41.66
10	Orlando	43.75	20
11	Orlando	35	23.08
12	Orlando	55.55	54.54
90 minute insemination data (associated with Figure 3B)
Cage	Female Genotype	N Males survived (of 20)	N Males with dye transfer	N Females survived (of 10)
1	npylr1-/-	20	8	8
2	npylr1-/-	20	6	9
3	npylr1-/-	20	8	12
4	Orlando	16	7	10
5	Orlando	20	7	13
6	Orlando	18	10	11
Total remating data (associated with Figure 3C)
	Female Genotype	Dye transfer to Male 1 (%)	Dye transfer to Male 2 (%)	Paternity Male 1 only (%)	Paternity Male 2 only (%)	Mixed Paternity (%)
C5	npylr1-/-	20	88.89	0	20	80
C6	npylr1-/-	30	90	0	50	50
C7	npylr1-/-	30	73.68	33	33	33
C8	npylr1-/-	15	85	0	25	75
C11	Orlando	20	88.89	60	40	0
C9	Orlando	25	94.44	33	67	0
C10	Orlando	10	84.21	42.86	57.14	0
Offspring by individual female (asspcoated with Figure 3C)
Cage	Female Genotype	female No.	Total Offspring	Male 1 (NPYLR1-/-)	Male 2 (ORL)	Mixed Paternity (Y-1/N-0)
C5	npylr1-/-	C5F1	12	1	7	1
C5	npylr1-/-	C5F2	36	5	25	1
C5	npylr1-/-	C5F3	50	4	46	1
C5	npylr1-/-	C5F5	71	0	71	0
C5	npylr1-/-	C5F6	29	7	22	1
C6	npylr1-/-	C6F2	63	8	55	1
C6	npylr1-/-	C6F3	32	0	32	0
C6	npylr1-/-	C6F4	36	7	29	1
C6	npylr1-/-	C6F5	36	0	36	0
C6	npylr1-/-	C6F7	23	0	23	0
C6	npylr1-/-	C6F8	47	0	47	0
C6	npylr1-/-	C6F9	18	2	16	1
C6	npylr1-/-	C6F10	34	11	23	1
C7	npylr1-/-	C7F2	13	3	10	1
C7	npylr1-/-	C7F4	11	11	0	0
C7	npylr1-/-	C7F5	12	12	0	0
C7	npylr1-/-	C7F6	17	4	13	1
C7	npylr1-/-	C7F8	14	0	14	0
C7	npylr1-/-	C7F9	21	0	21	1
C8	npylr1-/-	C8F4	39	5	34	1
C8	npylr1-/-	C8F6	11	2	9	1
C8	npylr1-/-	C8F7	28	0	28	0
C8	npylr1-/-	C8F8	22	6	16	1
C8	npylr1-/-	C8F10	15	4	11	1
C8	npylr1-/-	C8F1	26	8	16	1
C8	npylr1-/-	C8F2	31	7	24	1
C8	npylr1-/-	C8F5	17	0	17	0
C11	ORL	C11F2	43	0	43	0
C11	ORL	C11F3	37	37	0	0
C11	ORL	C11F6	21	21	0	0
C11	ORL	C11F8	23	0	23	0
C11	ORL	C11F9	55	55	0	0
C9	ORL	C9F1	23	0	23	0
C9	ORL	C9F7	10	10	0	0
C9	ORL	C9F8	14	14	0	0
C9	ORL	C9F9	32	0	32	0
C9	ORL	C9F10	28	0	28	0
C9	ORL	C9F4	34	0	34	0
C10	ORL	C10F1	20	0	20	0
C10	ORL	C10F2	26	26	0	0
C10	ORL	C10F3	24	24	0	0
C10	ORL	C10F4	15	15	0	0
C10	ORL	C10F5	13	0	13	0
C10	ORL	C10F7	21	0	21	0
C10	ORL	C10F8	11	0	11	0

### Sheet: S Table 3 within-sex transfer
Female X Female Control
Cage number	%w/ dye transfer (20h)	% Painted Survival	% unpainted survival
1	0	100	100
2	0	90	100
3	0	100	90
